# Metabolomic Selection for Enhanced Fruit Flavor

**DOI:** 10.1101/2020.09.17.302802

**Authors:** Vincent Colantonio, Luis Felipe V. Ferrão, Denise Tieman, Nikolay Bliznyuk, Charles Sims, Harry Klee, Patricio R. Munoz, Marcio F. R. Resende

**Author notes:** Contributed equally (Vincent Colantonio, Luis Felipe V. Ferrão).

## Abstract

Although they are staple foods in cuisines globally, commercial fruit varieties have become progressively less flavorful over time. Due to the cost and difficulty associated with flavor phenotyping, many breeding programs have long been challenged in selecting for this complex trait. To address this issue, we leveraged targeted metabolomics of diverse tomato and blueberry accessions and their corresponding consumer panel ratings to create statistical and machine learning models that can predict sensory perceptions of fruit flavor. Using these models, a breeding program can assess flavor ratings for a large number of varieties, previously limited by the low-throughput and high cost of consumer sensory panels. The ability to predict consumer ratings of liking, sweet, sour, umami, and flavor intensity was evaluated by a 10-fold cross-validation and the accuracies of 18 different models are assessed. The best performing models were used to infer the flavor compounds (sugars, acids, and volatiles) that contribute most to each flavor attribute. The prediction accuracies were high for most attributes in both blueberries and tomatoes. We expect that these models will enable an earlier incorporation of flavor as breeding targets and encourage selection and release of more flavorful fruit varieties.
