## Supplementary material for "Metabolomic Selection for Enhanced Fruit Flavor": Table S4

Model	Abbreviation	Package	Citation	url	Parameters
BayesA	BayesA	BGLR	Perez et al., 2014	https://www.ncbi.nlm.nih.gov/pmc/articles/PMC4196607/	nIter = 30000, burnIn = 10000
BayesB	BayesB	BGLR	Perez et al., 2014	https://www.ncbi.nlm.nih.gov/pmc/articles/PMC4196607/	nIter = 30000, burnIn = 10000
BayesC	BayesC	BGLR	Perez et al., 2014	https://www.ncbi.nlm.nih.gov/pmc/articles/PMC4196607/	nIter = 30000, burnIn = 10000
BayesianNeuralNet	BNN	brnn	Rodriguez et al., 2020	https://CRAN.R-project.org/package=brnn	maxit = 100000
BayesianLasso	BL	BGLR	Perez et al., 2014	https://www.ncbi.nlm.nih.gov/pmc/articles/PMC4196607/	nIter = 30000, burnIn = 10000
BayesianRidgeRegression	BRR	BGLR	Perez et al., 2014	https://www.ncbi.nlm.nih.gov/pmc/articles/PMC4196607/	nIter = 30000, burnIn = 10000
ElasticNet	EN	elasticnet	Zou et al., 2020	https://CRAN.R-project.org/package=elasticnet	alpha=seq(0.25, 0.75, by = 0.05), lambda = seq(0.01, 0.15, by = 0.001)
GradientBoostMachine	GBM	gbm	Greenwell et al., 2020	https://CRAN.R-project.org/package=gbm	.n.trees = c(500, 750, 1000), .interaction.depth = c(5,7,10), .shrinkage = c(0.01,0.02,0.05), .n.minobsinnode = c(3,5)
KernelPartialLeastSquares	KPLS	pls	Mevik et al., 2020	https://CRAN.R-project.org/package=pls	default
LinearRegression	LR	stats (lm)	base R	https://www.R-project.org/	default
NeuralNet	NN	nnet	Venables et al., 2002	http://www.stats.ox.ac.uk/pub/MASS4	size = c(5,7,10), decay = c(2.5,5,7.5), maxit = 100000
RandomForest	RF	randomForest	Liaw et al., 2002	https://cran.r-project.org/web/packages/randomForest/randomForest.pdf	ntree = 750, mtry = seq(10, 50, by = 2)
RelevanceVectorMachine	RVM	kernlab	Karatzoglou et al., 2004	http://www.jstatsoft.org/v11/i09/	sigma = 0.01
ReproducingKernelHilbertSpace	RKHS	BGLR	Perez et al., 2014	https://www.ncbi.nlm.nih.gov/pmc/articles/PMC4196607/	nIter = 10000, burnIn = 2000, thin = 10
SupportVectorMachineLinear	SVMl	kernlab	Karatzoglou et al., 2004	http://www.jstatsoft.org/v11/i09/	C = c(0.025, 0.0325, 0.05)
SVMRadial	SVMr	kernlab	Karatzoglou et al., 2004	http://www.jstatsoft.org/v11/i09/	default
SVMRadialSigma	SVMrs	kernlab	Karatzoglou et al., 2004	http://www.jstatsoft.org/v11/i09/	default
XGBoost	XGB	xgboost	Chen et al., 2020	https://CRAN.R-project.org/package=xgboost	nrounds = 1000, eta = 0.1, max_depth = 2, subsample = 0.5, gamma = 0.01, min_child_weight = 5, lambda = 0.0075, alpha = 0.2, num_parallel_tree = 20, tree_method = 'gpu_hist'
