## Supplementary material for "Metabolomic Selection for Enhanced Fruit Flavor": Table S1

sensory	trait	species	var.comp	main.group
sugar	liking	blueberry	17.728823509699	Sugar Acid
acids	liking	blueberry	21.755146943896	Sugar Acid
AA	liking	blueberry	4.08005229739964	VOCs
phe	liking	blueberry	6.36842191902124	VOCs
carot	liking	blueberry	21.1781943102964	VOCs
lipid	liking	blueberry	9.06272401643218	VOCs
ester	liking	blueberry	15.3395291569127	VOCs
residual	liking	blueberry	4.48710784634288	Residual
sugar	sweetness	blueberry	26.8203014652222	Sugar Acid
acids	sweetness	blueberry	33.1313193634894	Sugar Acid
AA	sweetness	blueberry	6.05932111936595E-06	VOCs
phe	sweetness	blueberry	8.89224359471301	VOCs
carot	sweetness	blueberry	4.43883990382414	VOCs
lipid	sweetness	blueberry	8.08982534025993	VOCs
ester	sweetness	blueberry	11.6250473864157	VOCs
residual	sweetness	blueberry	7.00241688675448	Residual
sugar	sour	blueberry	4.48007911485811	Sugar Acid
acids	sour	blueberry	38.3126990874681	Sugar Acid
AA	sour	blueberry	0.239754403906208	VOCs
phe	sour	blueberry	3.60078322699001	VOCs
carot	sour	blueberry	17.4111015762591	VOCs
lipid	sour	blueberry	31.2780044446246	VOCs
ester	sour	blueberry	3.24887541769384	VOCs
residual	sour	blueberry	1.42870272820004	Residual
sugar	intensity	blueberry	53.0826440446106	Sugar Acid
acids	intensity	blueberry	2.10438708157524	Sugar Acid
AA	intensity	blueberry	8.42028423173893	VOCs
phe	intensity	blueberry	5.04689011687191	VOCs
carot	intensity	blueberry	3.47962659282885E-06	VOCs
lipid	intensity	blueberry	7.83054259564372	VOCs
ester	intensity	blueberry	16.9404634343558	VOCs
residual	intensity	blueberry	6.57478501557726	Residual
sugar	liking	tomato	43.2620129861606	Sugar Acid
acids	liking	tomato	9.15988235992696	Sugar Acid
AA	liking	tomato	7.07433112411445	VOCs
phe	liking	tomato	16.3367136522022	VOCs
carot	liking	tomato	5.10370737442519	VOCs
lipid	liking	tomato	13.0635939511858	VOCs
residual	liking	tomato	5.99975855198479	Residual
sugar	sweetness	tomato	29.3085072312211	Sugar Acid
acids	sweetness	tomato	7.8394141522067	Sugar Acid
AA	sweetness	tomato	5.7181254562451	VOCs
phe	sweetness	tomato	34.1194380990013	VOCs
carot	sweetness	tomato	6.32926046086295	VOCs
lipid	sweetness	tomato	15.7204674085669	VOCs
residual	sweetness	tomato	0.964787191895941	Residual
sugar	sour	tomato	23.5599428789108	Sugar Acid
acids	sour	tomato	53.9216774456603	Sugar Acid
AA	sour	tomato	6.20124539152161	VOCs
phe	sour	tomato	4.46335826086201	VOCs
carot	sour	tomato	0.226096770519042	VOCs
lipid	sour	tomato	10.942073455757	VOCs
residual	sour	tomato	0.685605796769283	Residual
sugar	umami	tomato	12.6226350205509	Sugar Acid
acids	umami	tomato	16.9313756333652	Sugar Acid
AA	umami	tomato	4.24705769962122	VOCs
phe	umami	tomato	3.01516937037943	VOCs
carot	umami	tomato	18.6484618168544	VOCs
lipid	umami	tomato	43.8158311481244	VOCs
residual	umami	tomato	0.719469311104443	Residual
sugar	intensity	tomato	10.5059302873686	Sugar Acid
acids	intensity	tomato	20.9122679729762	Sugar Acid
AA	intensity	tomato	7.59385958083834	VOCs
phe	intensity	tomato	32.5541662257116	VOCs
carot	intensity	tomato	1.00698349144287	VOCs
lipid	intensity	tomato	26.9353667959638	VOCs
residual	intensity	tomato	0.491425645698624	Residual
