## Supplementary material for "Metabolomic Selection for Enhanced Fruit Flavor": Table S2

Model	New_Model	rep	liking	sweetness	sour	intensity
BayesA	BayesA	1	0.701054161586494	0.755439744852152	0.827484138887737	0.595681906618089
BayesA	BayesA	1	0.701054161586494	0.755439744852152	0.827484138887737	0.595681906618089
BayesA	BayesA	2	0.69591246944317	0.719493444788779	0.775223396396114	0.62679753139783
BayesA	BayesA	3	0.686813774222788	0.751974686051882	0.835603135012291	0.618529799928744
BayesA	BayesA	4	0.760608309024635	0.797576375577447	0.808788202571971	0.61233133920781
BayesA	BayesA	5	0.683039070525408	0.738174552690923	0.814959390952248	0.665516422258349
BayesA	BayesA	6	0.693292966682299	0.763329291952493	0.861757584405008	0.593882827462165
BayesA	BayesA	7	0.726050931788303	0.796024674681075	0.826545014364128	0.631661897424571
BayesA	BayesA	8	0.68636264529743	0.770671070716492	0.825938688869573	0.607671462447046
BayesA	BayesA	9	0.689559933139589	0.773959126476678	0.817370894051965	0.607774903028985
BayesA	BayesA	10	0.738980870771646	0.77568329516036	0.80083059755995	0.610842546235785
BayesB	BayesB	1	0.704927807134376	0.758954339188287	0.820922442776525	0.599298132526742
BayesB	BayesB	1	0.704927807134376	0.758954339188287	0.820922442776525	0.599298132526742
BayesB	BayesB	2	0.693290528672281	0.720189648713126	0.767516957726316	0.639818913238777
BayesB	BayesB	3	0.693204928313762	0.746918464118029	0.830556119253351	0.618100296669968
BayesB	BayesB	4	0.749565461871063	0.784130073022824	0.791661607541387	0.621580024695729
BayesB	BayesB	5	0.69708395999248	0.749293090692617	0.813421995471977	0.666734175109524
BayesB	BayesB	6	0.684313184185207	0.761157765359013	0.85604516268964	0.594569738916637
BayesB	BayesB	7	0.721675332914475	0.793329525567536	0.81983701320966	0.659698036534134
BayesB	BayesB	8	0.69790006819469	0.772535402602789	0.802860941349746	0.6193270428854
BayesB	BayesB	9	0.682492354811751	0.764902258952949	0.807966614510172	0.629847846827462
BayesB	BayesB	10	0.742587602579349	0.774162009237431	0.791013489539406	0.622957367168123
BayesC	BayesC	1	0.704445369356524	0.753677983117825	0.813894639894197	0.589908275736325
BayesC	BayesC	1	0.704445369356524	0.753677983117825	0.813894639894197	0.589908275736325
BayesC	BayesC	2	0.685538932589017	0.717861149362141	0.76401784052725	0.637305159492174
BayesC	BayesC	3	0.684563216179715	0.744008406736955	0.826754169825992	0.621132102503986
BayesC	BayesC	4	0.750156217389762	0.779586594889382	0.792108689056314	0.612088812315775
BayesC	BayesC	5	0.696463586432567	0.748094979960794	0.811720449277948	0.666293408556743
BayesC	BayesC	6	0.677980829620591	0.755677084006728	0.85254899998448	0.59674390049056
BayesC	BayesC	7	0.71999995132986	0.790554807321493	0.819514382706942	0.660771945423953
BayesC	BayesC	8	0.687959462190555	0.770543204366796	0.798316497389782	0.615499300631906
BayesC	BayesC	9	0.676237675863092	0.760670054844523	0.806892171035824	0.624412856136822
BayesC	BayesC	10	0.7393675447067	0.770548619876881	0.788339234615491	0.617254088412598
BL	BL	1	0.704915531689485	0.753440816392496	0.826119623402349	0.604577214523873
BL	BL	1	0.704915531689485	0.753440816392496	0.826119623402349	0.604577214523873
BL	BL	2	0.695183076380437	0.721214976588568	0.775479857211179	0.632252103266736
BL	BL	3	0.696401342431573	0.749440578908574	0.835290675543883	0.619943290140559
BL	BL	4	0.763092839552657	0.796556217392797	0.805288464307723	0.606243156317282
BL	BL	5	0.689195056476484	0.73972253013104	0.815902276209829	0.670581881054821
BL	BL	6	0.695456610653093	0.762881815470316	0.859961317985624	0.597701017768831
BL	BL	7	0.725781504973518	0.797785154377658	0.827054737517738	0.647193116900116
BL	BL	8	0.691009352308044	0.770168957271016	0.821692039375394	0.60753202584577
BL	BL	9	0.687821845592969	0.766798037271508	0.817241490331837	0.606330067707036
BL	BL	10	0.744172619897967	0.7747633162514	0.799231196923252	0.612701342138889
BayesianNeuralNet	BNN	1	0.691227465002599	0.722156449017853	0.832290170958618	0.54610451707035
BayesianNeuralNet	BNN	1	0.691227465002599	0.722156449017853	0.832290170958618	0.54610451707035
BayesianNeuralNet	BNN	2	0.686883963102896	0.684734393194392	0.772486596327396	0.584574711562317
BayesianNeuralNet	BNN	3	0.647807860283186	0.709953255482166	0.836951214929507	0.598164477406388
BayesianNeuralNet	BNN	4	0.741957834378369	0.760871505316034	0.827124012380247	0.551962509809825
BayesianNeuralNet	BNN	5	0.664193957158745	0.692879765654736	0.81237908835486	0.628656906314564
BayesianNeuralNet	BNN	6	0.684931958203289	0.727827023745059	0.859586290943511	0.407529029435263
BayesianNeuralNet	BNN	7	0.720368489906871	0.781218922499953	0.813764758932401	0.586675640422271
BayesianNeuralNet	BNN	8	0.649714123650346	0.723645456481554	0.82422776549067	0.532285973836172
BayesianNeuralNet	BNN	9	0.678427562186763	0.741863433981282	0.828983973383134	0.56630998239442
BayesianNeuralNet	BNN	10	0.690915458938865	0.729490539610509	0.802952448203095	0.55088697769244
BRR	BRR	1	0.695222029240366	0.739507228912143	0.812140275461504	0.575029957194457
BRR	BRR	1	0.695222029240366	0.739507228912143	0.812140275461504	0.575029957194457
BRR	BRR	2	0.683245515965079	0.687534145161092	0.761302469445277	0.589611137459834
BRR	BRR	3	0.661071871258211	0.715268329260452	0.82904742632781	0.600879158950855
BRR	BRR	4	0.752624822185757	0.785165143890422	0.800636924688963	0.569800706985804
BRR	BRR	5	0.669590612859074	0.712448925269523	0.801184799193948	0.648685225441267
BRR	BRR	6	0.68754898147134	0.739880564997126	0.851758206976196	0.580760730935554
BRR	BRR	7	0.717405192779614	0.782401640654272	0.817656276085599	0.597505126866203
BRR	BRR	8	0.657008628433053	0.74230923774956	0.812159731164745	0.555513722710354
BRR	BRR	9	0.679633650328724	0.752223991763508	0.806166322874596	0.585334103579109
BRR	BRR	10	0.714654876749738	0.747235140477108	0.792256695257335	0.578487274095432
ElasticNet	EN	1	0.710114581391277	0.754222541376082	0.806975719452834	0.584395328654865
ElasticNet	EN	1	0.710114581391277	0.754222541376082	0.806975719452834	0.584395328654865
ElasticNet	EN	2	0.668930165807936	0.695758013211355	0.736292116504039	0.64904010606112
ElasticNet	EN	3	0.687980457401785	0.746094011676822	0.826750054582878	0.597171536473191
ElasticNet	EN	4	0.753360301246109	0.780093477805114	0.775086141687801	0.63747619452481
ElasticNet	EN	5	0.677799640186155	0.745469505978389	0.797630816675152	0.639387429727244
ElasticNet	EN	6	0.667252205722592	0.745638818728872	0.841072490991173	0.585634463574401
ElasticNet	EN	7	0.694267946750774	0.779554884605016	0.810754785324682	0.648916666874009
ElasticNet	EN	8	0.677624000048618	0.756727342062218	0.788829312463947	0.596608884913588
ElasticNet	EN	9	0.661968474226842	0.766926620425282	0.789429012745464	0.622583301451539
ElasticNet	EN	10	0.72107697545026	0.768977902890606	0.781257316038405	0.625740571961394
GradientBoostMachine	GBM	1	0.697109781491211	0.726821319405039	0.855527159692813	0.659108123395759
GradientBoostMachine	GBM	1	0.697109781491211	0.726821319405039	0.855527159692813	0.659108123395759
GradientBoostMachine	GBM	2	0.618274414445144	0.691708914941928	0.811196544362911	0.648692154060284
GradientBoostMachine	GBM	3	0.693100180329475	0.735983791563635	0.87191174370131	0.607834113857155
GradientBoostMachine	GBM	4	0.739572771894227	0.779103393628331	0.855616014963706	0.656496933976292
GradientBoostMachine	GBM	5	0.651201023893403	0.718333605533437	0.865239650105905	0.623981312509363
GradientBoostMachine	GBM	6	0.684792813831941	0.751526767603273	0.857370242500851	0.600914574759832
GradientBoostMachine	GBM	7	0.741104206506994	0.759201715330117	0.848459444912478	0.677185217218771
GradientBoostMachine	GBM	8	0.663459248061518	0.784595486762703	0.839425453165234	0.634014479757505
GradientBoostMachine	GBM	9	0.665330117758342	0.756361399704202	0.871148267541106	0.656053056361597
GradientBoostMachine	GBM	10	0.693023169460517	0.735479831538016	0.817267025135445	0.607366477073672
KernelPartialLeastSquares	KPLS	1	0.6685514684312	0.72315927814766	0.807345383358235	0.551008157094355
KernelPartialLeastSquares	KPLS	2	0.651174306743026	0.670107936288726	0.769159331716031	0.59605581153517
KernelPartialLeastSquares	KPLS	3	0.665831279827578	0.708179192758098	0.82886199138247	0.611674502466914
KernelPartialLeastSquares	KPLS	4	0.711680430600043	0.752048007655044	0.825435788544322	0.575597451185494
KernelPartialLeastSquares	KPLS	5	0.646689915278335	0.698294211326	0.80590779107081	0.636915021240595
KernelPartialLeastSquares	KPLS	6	0.675835424012628	0.73166191628468	0.832958582058891	0.585422985441454
KernelPartialLeastSquares	KPLS	7	0.697945334160938	0.759275886589232	0.806668402434366	0.601038762897171
KernelPartialLeastSquares	KPLS	8	0.664145104943379	0.726557332951049	0.817799611862285	0.564578630984069
KernelPartialLeastSquares	KPLS	9	0.665430044168292	0.727306418441687	0.807415687043402	0.566666397999464
KernelPartialLeastSquares	KPLS	10	0.734010601232058	0.756204383045339	0.783826495721814	0.602890407419486
KernelPartialLeastSquares	KPLS	1	0.6685514684312	0.72315927814766	0.807345383358235	0.551008157094355
LinearRegression	LR	1	0.65899863746613	0.704768470838232	0.801016927357696	0.467632165076081
LinearRegression	LR	1	0.65899863746613	0.704768470838232	0.801016927357696	0.467632165076081
LinearRegression	LR	2	0.633783518968308	0.660460190823448	0.73313984673526	0.523151152942697
LinearRegression	LR	3	0.581225462689792	0.670458314141534	0.805967498845734	0.537192937472085
LinearRegression	LR	4	0.705910205772838	0.748443299487408	0.784965326950556	0.475494595857268
LinearRegression	LR	5	0.65898844270117	0.681160316308198	0.797830118899555	0.576140940627997
LinearRegression	LR	6	0.632113049869554	0.684276252491806	0.847921280180967	0.51615098503589
LinearRegression	LR	7	0.656332894601234	0.752370579458484	0.806911742714711	0.529733554211394
LinearRegression	LR	8	0.558045682778386	0.66960998267389	0.788699510302132	0.427660523500977
LinearRegression	LR	9	0.645960563652729	0.725861384286254	0.794343579794346	0.521534995094589
LinearRegression	LR	10	0.594005911760612	0.675521338771975	0.798450903138839	0.497015059419723
NeuralNet	NN	1	0.695148176587709	0.736894020701486	0.826533008853042	0.58655779833906
NeuralNet	NN	1	0.695148176587709	0.736894020701486	0.826533008853042	0.58655779833906
NeuralNet	NN	2	0.678819591787657	0.684794273524983	0.779910797468376	0.607593553043083
NeuralNet	NN	3	0.672266451354522	0.713404912135148	0.841727635934605	0.613881799018052
NeuralNet	NN	4	0.748703064068619	0.780721949972174	0.824773605054771	0.58683596539712
NeuralNet	NN	5	0.668632818252656	0.710224862382271	0.816270364767296	0.643678073755444
NeuralNet	NN	6	0.69151201074989	0.742845962339556	0.849654572735107	0.590705726578711
NeuralNet	NN	7	0.708518257872971	0.778309098197711	0.827168135058634	0.612697059921364
NeuralNet	NN	8	0.659308421094703	0.741829543631264	0.823284074920712	0.554222490426582
NeuralNet	NN	9	0.68096115723506	0.7500768343659	0.815652208593757	0.582409377580746
NeuralNet	NN	10	0.723312194953812	0.745632776383433	0.793458104357338	0.594668584434593
RandomForest	RF	1	0.652948449572094	0.684394267955036	0.824003457659328	0.6610470902286
RandomForest	RF	1	0.652948449572094	0.684394267955036	0.824003457659328	0.6610470902286
RandomForest	RF	2	0.594730025168278	0.636627200408242	0.774158249706007	0.659303349042934
RandomForest	RF	3	0.625202135202724	0.69184022590359	0.837426174626227	0.619181332647629
RandomForest	RF	4	0.725998910057934	0.752152266188886	0.822217775633226	0.682331608758113
RandomForest	RF	5	0.582114098369918	0.686649115434049	0.831570737150949	0.634174224790285
RandomForest	RF	6	0.666223491719314	0.738942401124713	0.826190104294017	0.610373057348081
RandomForest	RF	7	0.698375051333129	0.724825430093017	0.802362719038238	0.662949171986557
RandomForest	RF	8	0.650811769800626	0.75656814556985	0.793397671487528	0.672639801880337
RandomForest	RF	9	0.634213787428113	0.71989546458459	0.835705482706189	0.659309448076425
RandomForest	RF	10	0.684514545408249	0.728001066767085	0.804999073651956	0.639603889719411
RKHS	RKHS	1	0.696414508627037	0.740732064739231	0.811751308248378	0.579800718493784
RKHS	RKHS	1	0.696414508627037	0.740732064739231	0.811751308248378	0.579800718493784
RKHS	RKHS	2	0.684166740149863	0.69110850330237	0.76027011444697	0.594529486513934
RKHS	RKHS	3	0.666295316639588	0.721599447527117	0.833004928861609	0.60316564031635
RKHS	RKHS	4	0.75357796060639	0.786462235790333	0.803358933638446	0.575975847269096
RKHS	RKHS	5	0.673000979132391	0.714585567694416	0.800865825088519	0.647194792224789
RKHS	RKHS	6	0.685394122116379	0.739286929000128	0.850920369162879	0.58475899476117
RKHS	RKHS	7	0.71703910154814	0.779428844183259	0.820048241471996	0.602276736110096
RKHS	RKHS	8	0.664592308273038	0.745124468305846	0.814640974197635	0.560875233517722
RKHS	RKHS	9	0.677852890961115	0.750954703073521	0.805897513364908	0.579597761549063
RKHS	RKHS	10	0.721297631728958	0.748578664968138	0.790538821379221	0.584690793744266
ReleventVectorMachine	RVM	1	0.682849313192671	0.726648041273114	0.816980182771367	0.648091275721422
ReleventVectorMachine	RVM	1	0.682849313192671	0.726648041273114	0.816980182771367	0.648091275721422
ReleventVectorMachine	RVM	2	0.616327649288862	0.644699608213845	0.770056506478329	0.632514962570218
ReleventVectorMachine	RVM	3	0.62853536760876	0.679785105125523	0.828039768374104	0.660212655386794
ReleventVectorMachine	RVM	4	0.758422027339931	0.771126113852501	0.830966500219232	0.685584593499454
ReleventVectorMachine	RVM	5	0.635273867951499	0.674957409639016	0.809411773867258	0.634826405162921
ReleventVectorMachine	RVM	6	0.678159094011418	0.736543586804716	0.846890537940597	0.599373714119427
ReleventVectorMachine	RVM	7	0.741472520848057	0.754279874667703	0.828077532430655	0.680171162004176
ReleventVectorMachine	RVM	8	0.646387974245915	0.720182465915602	0.809821197799152	0.62646572189049
ReleventVectorMachine	RVM	9	0.681499190854363	0.716095150682159	0.820941735147243	0.596635551253224
ReleventVectorMachine	RVM	10	0.708728281216576	0.717709674330547	0.779411190462223	0.655648797195187
SupportVectorMachineLinear	SVMl	1	0.650759558936094	0.694352680514795	0.789337650810295	0.46503799128155
SupportVectorMachineLinear	SVMl	1	0.650759558936094	0.694352680514795	0.789337650810295	0.46503799128155
SupportVectorMachineLinear	SVMl	2	0.63037382006088	0.687162758250007	0.709270704240858	0.542433410274947
SupportVectorMachineLinear	SVMl	3	0.59275156970808	0.704992465062343	0.819570144222854	0.568151948607637
SupportVectorMachineLinear	SVMl	4	0.705852011760977	0.774799492269854	0.764298408423539	0.534132273006084
SupportVectorMachineLinear	SVMl	5	0.640196946431879	0.692083283540153	0.782477862862021	0.607129940606175
SupportVectorMachineLinear	SVMl	6	0.644546540001569	0.740849718362107	0.828633049759959	0.570547146676724
SupportVectorMachineLinear	SVMl	7	0.621444123778397	0.752124442642833	0.805686637699236	0.5578995521495
SupportVectorMachineLinear	SVMl	8	0.588034797173687	0.711592376356298	0.781317421559829	0.456766869752573
SupportVectorMachineLinear	SVMl	9	0.643822177818842	0.757449255492365	0.772196900881451	0.506827010821544
SupportVectorMachineLinear	SVMl	10	0.651106106660302	0.744557395240159	0.759504792193106	0.517317666356246
SVMRadial	SVMr	1	0.651161928510747	0.688932923013754	0.81278222783429	0.630323510374912
SVMRadial	SVMr	1	0.651161928510747	0.688932923013754	0.81278222783429	0.630323510374912
SVMRadial	SVMr	2	0.631326444927361	0.662398739557272	0.779535838556843	0.636275634521797
SVMRadial	SVMr	3	0.611573650897458	0.648134916925574	0.806174055439041	0.629025010008054
SVMRadial	SVMr	4	0.720133886056336	0.765213019582531	0.824011448278548	0.674681050050039
SVMRadial	SVMr	5	0.607252206503783	0.658878036582207	0.791336085541734	0.600726177908486
SVMRadial	SVMr	6	0.674934617718713	0.72737692072004	0.82699326881845	0.575396087071911
SVMRadial	SVMr	7	0.684343585485591	0.723678787083036	0.805011808937094	0.646483688973319
SVMRadial	SVMr	8	0.608997505118913	0.709776508006962	0.808592823717736	0.608192268178442
SVMRadial	SVMr	9	0.659559310574926	0.717384660681223	0.817908719453325	0.607241591084741
SVMRadial	SVMr	10	0.679277534763344	0.706945333645303	0.773557049555171	0.65525204722738
SVMRadialSigma	SVMrs	1	0.667624117734283	0.70773343786418	0.822086655770097	0.627211364658982
SVMRadialSigma	SVMrs	1	0.667624117734283	0.70773343786418	0.822086655770097	0.627211364658982
SVMRadialSigma	SVMrs	2	0.640395396453759	0.658306862022888	0.778133293443369	0.636195471686222
SVMRadialSigma	SVMrs	3	0.607283865817337	0.653164643088949	0.81839899131437	0.631786030958002
SVMRadialSigma	SVMrs	4	0.709073956174473	0.767297912268476	0.825002034628552	0.67777267103351
SVMRadialSigma	SVMrs	5	0.608761480247974	0.665132184712098	0.797979873474958	0.597910273570364
SVMRadialSigma	SVMrs	6	0.65903227814962	0.746151974787265	0.815468805190581	0.573460515731718
SVMRadialSigma	SVMrs	7	0.682625529719338	0.719954567271224	0.801209956800752	0.630338678427703
SVMRadialSigma	SVMrs	8	0.605824841991149	0.708077856011859	0.807258197100656	0.600144833268551
SVMRadialSigma	SVMrs	9	0.641610936137907	0.727060771892397	0.810294118593256	0.588284288764332
SVMRadialSigma	SVMrs	10	0.663788972613894	0.716844698726224	0.788695654685934	0.652504117681225
Xgboost	XGB	1	0.707857232893942	0.752344126809015	0.87243081950947	0.600617199685222
Xgboost	XGB	1	0.707857232893942	0.752344126809015	0.87243081950947	0.600617199685222
Xgboost	XGB	2	0.692952138429663	0.753756041074194	0.856604498223836	0.604430426825857
Xgboost	XGB	3	0.686610835191885	0.719939664736498	0.861016131018698	0.560910857150868
Xgboost	XGB	4	0.645834044076966	0.726234924134215	0.87274800012364	0.609465036047168
Xgboost	XGB	5	0.708987922282269	0.756185859139045	0.859191397034483	0.66137677519685
Xgboost	XGB	6	0.710619457619742	0.732302479398962	0.876922842918334	0.616236980686209
Xgboost	XGB	7	0.74027851389051	0.775422890663811	0.873014742611872	0.644261352428053
Xgboost	XGB	8	0.692529536789828	0.75338281816893	0.864965877783102	0.628558985050496
Xgboost	XGB	9	0.699126985552072	0.748169422777162	0.869751243512155	0.609307173611499
Xgboost	XGB	10	0.716952726486408	0.767728030538058	0.874257737955404	0.654888667182932
