## Supplementary material for "Metabolomic Selection for Enhanced Fruit Flavor": Table S3

Model	New_Model	rep	liking	sweetness	sour	umami	intensity
BayesA	BayesA	1	0.626170432446231	0.762712975639535	0.672998323695122	0.521038898097595	0.774011957469436
BayesA	BayesA	1	0.626170432446231	0.762712975639535	0.672998323695122	0.521038898097595	0.774011957469436
BayesA	BayesA	2	0.577998060544533	0.761653682195567	0.72084041467742	0.501312374862275	0.73082465143056
BayesA	BayesA	3	0.555815304827251	0.701135006050954	0.714695432610433	0.481560996226214	0.714114736635966
BayesA	BayesA	4	0.554108480591436	0.729825046984333	0.727845355019706	0.48309595070408	0.68675124207401
BayesA	BayesA	5	0.604191263399439	0.756688880376428	0.715439815328872	0.522438728938856	0.760686759215848
BayesA	BayesA	6	0.576017637810821	0.735481568427101	0.715175214268049	0.499992136440482	0.719109395126605
BayesA	BayesA	7	0.51334243486051	0.740300040038807	0.722098780120973	0.429325375477085	0.694361635548602
BayesA	BayesA	8	0.575289864511101	0.748519972662724	0.735270574543799	0.456074907576068	0.714222057120309
BayesA	BayesA	9	0.520004329664746	0.713864982994955	0.706023760819484	0.422863395970588	0.715561578191305
BayesA	BayesA	10	0.584683820767813	0.753649427163461	0.721739799657359	0.502335145810943	0.726425695630997
BayesB	BayesB	1	0.609044799643131	0.756245469563172	0.668044222910058	0.535914950193683	0.765483629247954
BayesB	BayesB	1	0.609044799643131	0.756245469563172	0.668044222910058	0.535914950193683	0.765483629247954
BayesB	BayesB	2	0.576970747175128	0.770532631164429	0.720173034177485	0.492706867315885	0.729832739682664
BayesB	BayesB	3	0.553227473660111	0.700409754020321	0.711405865152124	0.497528708233862	0.719924114633694
BayesB	BayesB	4	0.548292518924553	0.744029228362398	0.725098593871	0.50294429372056	0.691126949049647
BayesB	BayesB	5	0.59628026154781	0.761571237760508	0.707308899265643	0.533954723585973	0.757556310996288
BayesB	BayesB	6	0.576825836916295	0.73891832166236	0.712830701899991	0.514385710822941	0.717142901959319
BayesB	BayesB	7	0.520489247933597	0.754832430024658	0.719112784861507	0.445727103465826	0.687532301836115
BayesB	BayesB	8	0.568346682990437	0.748257829171695	0.730369353966611	0.47167956174866	0.706168202794438
BayesB	BayesB	9	0.519979932345534	0.728987696965003	0.709227909654366	0.418427688648956	0.725198372168987
BayesB	BayesB	10	0.579066953654191	0.75820703033605	0.721767282153734	0.501694746729642	0.717746792957879
BayesC	BayesC	1	0.613817159452961	0.758843430888187	0.66590992852843	0.525740465888774	0.766865600480639
BayesC	BayesC	1	0.613817159452961	0.758843430888187	0.66590992852843	0.525740465888774	0.766865600480639
BayesC	BayesC	2	0.579101535151606	0.768632168207234	0.719019530616915	0.492201741041701	0.731882703780379
BayesC	BayesC	3	0.552712930308471	0.698138341681359	0.704913868577523	0.473398258810567	0.721294733528084
BayesC	BayesC	4	0.53967344035435	0.743159188972003	0.726724667888838	0.487460719448003	0.691370619559662
BayesC	BayesC	5	0.59280117255681	0.760384815439067	0.707964415008846	0.514251657471962	0.761511431236523
BayesC	BayesC	6	0.574242731151125	0.736380240198287	0.709100084960337	0.50147345191186	0.721993274868392
BayesC	BayesC	7	0.511460104173588	0.757111913899498	0.721499892051175	0.438651688502301	0.692700767134648
BayesC	BayesC	8	0.573335456668096	0.752985680534378	0.733018052495068	0.465519487877642	0.709408036015338
BayesC	BayesC	9	0.50810692859579	0.725723556255847	0.704977258493251	0.417650664978947	0.724542098270196
BayesC	BayesC	10	0.579825924154132	0.753133010187984	0.720992207253694	0.487283361228471	0.72097247983694
BayesianNeuralNet	BNN	1	0.636625314267075	0.739244966050196	0.656757113885492	0.511829496418973	0.771187827868478
BayesianNeuralNet	BNN	1	0.636625314267075	0.739244966050196	0.656757113885492	0.511829496418973	0.771187827868478
BayesianNeuralNet	BNN	2	0.54776807669947	0.745618448705788	0.691471316719738	0.506148063425841	0.711456528167658
BayesianNeuralNet	BNN	3	0.539605574815456	0.686955987307306	0.680586055195078	0.45721102753968	0.703499555142293
BayesianNeuralNet	BNN	4	0.542467528838893	0.712770213954646	0.716821892297205	0.521525608038994	0.691626529796605
BayesianNeuralNet	BNN	5	0.606703477429515	0.735440817428949	0.681752330228091	0.511481719490839	0.739967181483799
BayesianNeuralNet	BNN	6	0.570678591541893	0.708543715968241	0.689197868833503	0.490238774221923	0.717746558165084
BayesianNeuralNet	BNN	7	0.508558458333147	0.727531150492491	0.700559604265351	0.407696182452805	0.644978348687689
BayesianNeuralNet	BNN	8	0.580660150793414	0.734688403621683	0.740397793234456	0.479661142648348	0.713863468526961
BayesianNeuralNet	BNN	9	0.501707259956198	0.693884755222287	0.647149978347924	0.395793038948294	0.689365134843711
BayesianNeuralNet	BNN	10	0.548781339578409	0.728426184171956	0.702785221915413	0.49042822639351	0.722166414967583
BL	BL	1	0.627057438116465	0.76102410122828	0.674105268320582	0.52712016018853	0.773096849016847
BL	BL	1	0.627057438116465	0.76102410122828	0.674105268320582	0.52712016018853	0.773096849016847
BL	BL	2	0.577509834317443	0.76430116509176	0.723717511668054	0.491872468216286	0.735989943082261
BL	BL	3	0.56306603703614	0.699488208538912	0.709161194569501	0.472296523272224	0.721536372937874
BL	BL	4	0.545397483724566	0.730233260275875	0.729033279115303	0.461950891698889	0.687577143578325
BL	BL	5	0.604689180027984	0.758596297212138	0.715480045372199	0.51815341218974	0.760031528898633
BL	BL	6	0.579249425875532	0.736903407938119	0.712952035101766	0.494573500923332	0.719265632021816
BL	BL	7	0.516652376325682	0.744756113311078	0.721924855191162	0.433653601534758	0.693327409374853
BL	BL	8	0.577337612017245	0.752096593433185	0.732984102868658	0.447506928500548	0.715635087358576
BL	BL	9	0.521234242861261	0.716756394551205	0.701498605347205	0.434771771207804	0.720553263117209
BL	BL	10	0.59019683592266	0.75213395829639	0.72243062160357	0.492680161098568	0.726804217326662
BRR	BRR	1	0.631762139212039	0.756406786956078	0.666796640988666	0.526120072726827	0.769478931978579
BRR	BRR	1	0.631762139212039	0.756406786956078	0.666796640988666	0.526120072726827	0.769478931978579
BRR	BRR	2	0.563132167149053	0.756379283611167	0.711642604320581	0.497231222937872	0.723690827188513
BRR	BRR	3	0.548354466863685	0.687482437878489	0.699841820497536	0.466261557221588	0.709043164460472
BRR	BRR	4	0.540736817578697	0.713958425936774	0.725422000291996	0.476028426534457	0.683306866687795
BRR	BRR	5	0.60506317295616	0.756326322728456	0.713988469041154	0.519200898657293	0.758778583095833
BRR	BRR	6	0.570536920114311	0.720896923180959	0.701539533623428	0.482514570162535	0.711742269194817
BRR	BRR	7	0.495969217711204	0.722694320749251	0.709974942562833	0.437376969342718	0.681547454196342
BRR	BRR	8	0.567774893834823	0.742136906280931	0.730834563612839	0.446080099051282	0.711145940728647
BRR	BRR	9	0.510328417145294	0.703192496126558	0.670435758360348	0.430556639882244	0.711692182818287
BRR	BRR	10	0.578652350434005	0.735311122086219	0.716713951119801	0.494868093819317	0.727264270290635
ElasticNet	EN	1	0.598759223710828	0.732051590059593	0.662601003480951	0.529602835652	0.745446260784932
ElasticNet	EN	1	0.598759223710828	0.732051590059593	0.662601003480951	0.529602835652	0.745446260784932
ElasticNet	EN	2	0.569466048617757	0.742476392624833	0.724575391686734	0.49332114490168	0.705752114814198
ElasticNet	EN	3	0.556886842410701	0.699812132472326	0.71455210632103	0.467279431697841	0.699643564143768
ElasticNet	EN	4	0.521991362707183	0.717869506410029	0.725080715624901	0.463995499389785	0.670826534624777
ElasticNet	EN	5	0.551287942940128	0.753312543369893	0.700809536032713	0.501833471301579	0.76541218946037
ElasticNet	EN	6	0.562831136814522	0.730831423223626	0.7081643662875	0.468037636001236	0.698168933233098
ElasticNet	EN	7	0.482990840092657	0.735676554858525	0.714881147125643	0.414912165412638	0.676183559252209
ElasticNet	EN	8	0.56320275313971	0.728359837541929	0.724786714286289	0.470880766222747	0.669850842176912
ElasticNet	EN	9	0.479402829635098	0.718744648454921	0.701557680732345	0.408323325423021	0.701183026087456
ElasticNet	EN	10	0.569229487696665	0.75288921986704	0.706088688686419	0.47479846832729	0.697658948914813
GradientBoostMachine	GBM	1	0.677099435592477	0.820923221640886	0.655792321522242	0.687450715613235	0.787782223701148
GradientBoostMachine	GBM	1	0.677099435592477	0.820923221640886	0.655792321522242	0.687450715613235	0.787782223701148
GradientBoostMachine	GBM	2	0.585666681707624	0.815222229698831	0.673303073803827	0.665971747628729	0.784901196470661
GradientBoostMachine	GBM	3	0.615457603172325	0.790924074906922	0.669750072730447	0.673476968469552	0.759528656253886
GradientBoostMachine	GBM	4	0.643217371639653	0.793881977688435	0.692689239366517	0.648095945625138	0.719788239245328
GradientBoostMachine	GBM	5	0.659269021750672	0.79170249390006	0.664436254482911	0.656590169881166	0.759870192685404
GradientBoostMachine	GBM	6	0.612956136558116	0.796390450848381	0.663136564264589	0.649592891832719	0.749610926964684
GradientBoostMachine	GBM	7	0.614201169761536	0.80598712398725	0.709607670773582	0.666776942879183	0.785949359160324
GradientBoostMachine	GBM	8	0.626309385743836	0.809883970500734	0.665317231679416	0.66067476283059	0.751469020594759
GradientBoostMachine	GBM	9	0.648468001672493	0.800622938527258	0.685540487022165	0.652191246956552	0.77182937327363
GradientBoostMachine	GBM	10	0.648407296697764	0.81504777834361	0.675954934941784	0.681081069492258	0.774149640172052
KernelPartialLeastSquares	KPLS	1	0.60605548514479	0.747345946958657	0.642424627615247	0.488739145801895	0.726355583476155
KernelPartialLeastSquares	KPLS	1	0.60605548514479	0.747345946958657	0.642424627615247	0.488739145801895	0.726355583476155
KernelPartialLeastSquares	KPLS	2	0.559254096198343	0.753425584417602	0.688283569647798	0.498163902813002	0.718859421720201
KernelPartialLeastSquares	KPLS	3	0.529292071540419	0.684904620825008	0.690163104463364	0.443249494043497	0.682858517573571
KernelPartialLeastSquares	KPLS	4	0.501298619637192	0.692110813635962	0.676795558100168	0.4321841092769	0.649611191220033
KernelPartialLeastSquares	KPLS	5	0.565193589251781	0.728676352939438	0.676033012659449	0.490760307206674	0.716892288346132
KernelPartialLeastSquares	KPLS	6	0.548490771706179	0.699641325159106	0.671965349201881	0.430527045775358	0.675233234433997
KernelPartialLeastSquares	KPLS	7	0.475646046432204	0.708666800469245	0.685584154231087	0.451784351220189	0.671621678635381
KernelPartialLeastSquares	KPLS	8	0.543677790610079	0.729910573759397	0.695110117626603	0.432485050532399	0.690540954427255
KernelPartialLeastSquares	KPLS	9	0.488806817658235	0.683313476533155	0.67222435400776	0.430331819958059	0.686787345767552
KernelPartialLeastSquares	KPLS	10	0.573324834206395	0.727364621797866	0.684870938831188	0.470252107550887	0.698278572750093
LinearRegression	LR	1	0.554218901884983	0.698048919548234	0.610639075222179	0.387425054924694	0.660575748581903
LinearRegression	LR	1	0.554218901884983	0.698048919548234	0.610639075222179	0.387425054924694	0.660575748581903
LinearRegression	LR	2	0.425032043728573	0.731613932872307	0.637659034180961	0.412622729964346	0.619735402677467
LinearRegression	LR	3	0.410447094472774	0.650938568366774	0.640592944074757	0.362880462251049	0.597985213554314
LinearRegression	LR	4	0.453482541407835	0.669627791939228	0.65838821116015	0.452844002094356	0.608373586436707
LinearRegression	LR	5	0.530689235579493	0.716379361062693	0.633315663355479	0.427265271855523	0.65684703469003
LinearRegression	LR	6	0.487559115817103	0.669242558617148	0.620409451374534	0.425381102020478	0.598108653959563
LinearRegression	LR	7	0.40265273469285	0.697735348258341	0.655208775543387	0.323877525606133	0.590194048818673
LinearRegression	LR	8	0.497332042393872	0.711827755879085	0.693142200334636	0.387125728622637	0.60572888893602
LinearRegression	LR	9	0.419023657510696	0.65043565837706	0.592001236556545	0.310817813258815	0.57177045468939
LinearRegression	LR	10	0.458350369106764	0.701424055665192	0.651355148511692	0.443026194861951	0.649993580867989
NeuralNet	NN	1	0.646750434666383	0.793216339062745	0.671131826222432	0.548785248500146	0.801412402219104
NeuralNet	NN	1	0.646750434666383	0.793216339062745	0.671131826222432	0.548785248500146	0.801412402219104
NeuralNet	NN	2	0.5793886829493	0.77779764906328	0.708038455767877	0.513389432152113	0.759473648936736
NeuralNet	NN	3	0.586023719756395	0.729536458445936	0.706244874205967	0.529126319766289	0.750905640365566
NeuralNet	NN	4	0.580986031079717	0.728952230758699	0.722921675282539	0.508981324818347	0.724438451538282
NeuralNet	NN	5	0.617018449797677	0.761597702041734	0.710865104940584	0.538754111671766	0.769096380847953
NeuralNet	NN	6	0.605017994866226	0.783228238030934	0.703708611848746	0.504935754234033	0.754632186723485
NeuralNet	NN	7	0.554114110814864	0.776210650046203	0.712458081212532	0.478591660379194	0.730890573425315
NeuralNet	NN	8	0.585673143172697	0.759134658601306	0.725221546874646	0.481012403946755	0.750380116197912
NeuralNet	NN	9	0.538647189771449	0.744989905780381	0.680704927102435	0.467587716503315	0.760724350202049
NeuralNet	NN	10	0.609903640499717	0.800470289511716	0.716075967844399	0.520917151467539	0.758027447717937
RandomForest	RF	1	0.66537214699327	0.805495257796133	0.588943139242486	0.698982458866664	0.740418090170681
RandomForest	RF	1	0.66537214699327	0.805495257796133	0.588943139242486	0.698982458866664	0.740418090170681
RandomForest	RF	2	0.607944651849444	0.787444514763057	0.590521336060076	0.676924458995639	0.746785355958468
RandomForest	RF	3	0.612846792039695	0.781832180337493	0.635448565047964	0.649012126452198	0.728186156154914
RandomForest	RF	4	0.622378636590126	0.777390675533973	0.665876773794027	0.659644839224513	0.693305277870031
RandomForest	RF	5	0.652774439758277	0.776264046723553	0.604528153178101	0.661563841145256	0.725966098821707
RandomForest	RF	6	0.621896939464282	0.768678705654861	0.601894259276577	0.627143555109482	0.721359201588669
RandomForest	RF	7	0.618514934094623	0.784684997671585	0.644923342028689	0.683404288818604	0.743820367790954
RandomForest	RF	8	0.642124799040887	0.790831309189208	0.641567528990584	0.640871098435171	0.712298072371004
RandomForest	RF	9	0.604158507472995	0.780311456642027	0.652802061670491	0.662400365032518	0.727279752003235
RandomForest	RF	10	0.629090185964385	0.801910923751387	0.617516978392298	0.668599073938219	0.744121460122655
ReleventVectorMachine	RVM	1	0.639483154697658	0.753108302737199	0.633145465225656	0.653613862999636	0.773864009487585
ReleventVectorMachine	RVM	1	0.639483154697658	0.753108302737199	0.633145465225656	0.653613862999636	0.773864009487585
ReleventVectorMachine	RVM	2	0.589475560629825	0.714005342143231	0.654612382633505	0.62607502856691	0.739438105499805
ReleventVectorMachine	RVM	3	0.559634112557419	0.747115077163028	0.664573782058042	0.635688827016187	0.759140241082521
ReleventVectorMachine	RVM	4	0.566187567097682	0.721912857472788	0.684644873365138	0.610087727066127	0.725810195603469
ReleventVectorMachine	RVM	5	0.552127134537709	0.694436817397737	0.695023036289424	0.570622953949359	0.714761678729048
ReleventVectorMachine	RVM	6	0.583304893001434	0.745294529456738	0.647185486551292	0.590296389776016	0.752042213219094
ReleventVectorMachine	RVM	7	0.562050998845655	0.74502545879552	0.684785595827416	0.607983868048845	0.745952471622478
ReleventVectorMachine	RVM	8	0.568727016011609	0.734406456010583	0.685355228981876	0.572642411719863	0.733512980508059
ReleventVectorMachine	RVM	9	0.517743615017497	0.720936787642244	0.659798719632814	0.588855766710506	0.757637825654179
ReleventVectorMachine	RVM	10	0.633873992275781	0.775570600317501	0.686186578887818	0.61169189676564	0.744780046432309
RKHS	RKHS	1	0.632009969656837	0.753726721173829	0.668435247347551	0.526900918222024	0.768121705138956
RKHS	RKHS	1	0.632009969656837	0.753726721173829	0.668435247347551	0.526900918222024	0.768121705138956
RKHS	RKHS	2	0.567432317871742	0.758765805491592	0.712139954290267	0.498322291046265	0.724728139339369
RKHS	RKHS	3	0.550270706206491	0.691960483330159	0.703420226718712	0.461987128022948	0.712759393103149
RKHS	RKHS	4	0.545316059638932	0.717327092212366	0.726036731647692	0.469137869823439	0.684600306246513
RKHS	RKHS	5	0.606847066594591	0.755189605008656	0.715062169698497	0.512766247657227	0.758475258119849
RKHS	RKHS	6	0.568987015802105	0.723436616001983	0.701669825588601	0.482516979957656	0.712242499545733
RKHS	RKHS	7	0.500254103542033	0.726778972516329	0.711321547563331	0.441805694242906	0.682548706569945
RKHS	RKHS	8	0.569368782195738	0.737979856881088	0.731383581651722	0.447168635472091	0.713860328617115
RKHS	RKHS	9	0.5078142156647	0.706553092322538	0.677126152913991	0.432495621253581	0.708958101358541
RKHS	RKHS	10	0.582203910189445	0.73674996164269	0.711794389579977	0.490523030608897	0.725966766020093
SupportVectorMachineLinear	SVMl	1	0.644339753519189	0.753097846565774	0.646526972576325	0.496731212143817	0.743632437382658
SupportVectorMachineLinear	SVMl	1	0.644339753519189	0.753097846565774	0.646526972576325	0.496731212143817	0.743632437382658
SupportVectorMachineLinear	SVMl	2	0.524579151430366	0.744642587587711	0.674855148848902	0.469654556332285	0.727928898696914
SupportVectorMachineLinear	SVMl	3	0.571230210977056	0.661888813186382	0.664602852395281	0.447065018412985	0.702432063685153
SupportVectorMachineLinear	SVMl	4	0.555111874317045	0.694994513334735	0.704841239799096	0.459931077700922	0.689998217200158
SupportVectorMachineLinear	SVMl	5	0.593343538663831	0.718167673104092	0.674162752733847	0.489536011560377	0.72074775117817
SupportVectorMachineLinear	SVMl	6	0.597221427323618	0.701453849982508	0.670868713660085	0.440136900619522	0.702465918736001
SupportVectorMachineLinear	SVMl	7	0.518981009067467	0.716657681367842	0.703013402756174	0.419800490284613	0.692327799635087
SupportVectorMachineLinear	SVMl	8	0.58729595543477	0.726052934938714	0.713609706738154	0.431301255562757	0.71716986867727
SupportVectorMachineLinear	SVMl	9	0.515359754552488	0.685564126861952	0.641570219602633	0.403925304976856	0.677533764144365
SupportVectorMachineLinear	SVMl	10	0.600407393780831	0.717151800931639	0.698624656252721	0.475622247945552	0.719702336395629
SVMRadial	SVMr	1	0.63753358000016	0.751462461743759	0.652789205024225	0.654257115040194	0.790644757922115
SVMRadial	SVMr	1	0.63753358000016	0.751462461743759	0.652789205024225	0.654257115040194	0.790644757922115
SVMRadial	SVMr	2	0.530661532471938	0.729261041987734	0.665648155164642	0.613150206416958	0.782396811233135
SVMRadial	SVMr	3	0.544113316230707	0.733654781620147	0.641617132467632	0.638018477822589	0.777170053266035
SVMRadial	SVMr	4	0.547752846993669	0.709101429112126	0.684193264787276	0.59959113500821	0.739676647735992
SVMRadial	SVMr	5	0.535989170982347	0.707093830076703	0.659564967304083	0.59198038038806	0.736342073979717
SVMRadial	SVMr	6	0.580906062933625	0.734624393397014	0.645597298719598	0.579007135169288	0.773124556564059
SVMRadial	SVMr	7	0.576148100715142	0.758136202528743	0.672314101982831	0.617456283663462	0.784138651391411
SVMRadial	SVMr	8	0.58240865978088	0.724241282812235	0.695040899772051	0.560949164137505	0.750324814583287
SVMRadial	SVMr	9	0.518707552976865	0.719711646010592	0.641219438893176	0.584965988831621	0.77140102669443
SVMRadial	SVMr	10	0.612255076424371	0.774538330313125	0.68733903416641	0.628628638576193	0.775454722012695
SVMRadialSigma	SVMrs	1	0.628114091954296	0.746491054285192	0.653063790757794	0.685093687500101	0.790745419166588
SVMRadialSigma	SVMrs	1	0.628114091954296	0.746491054285192	0.653063790757794	0.685093687500101	0.790745419166588
SVMRadialSigma	SVMrs	2	0.499075786965215	0.73130220674043	0.662486331795808	0.651959431154261	0.782538540567316
SVMRadialSigma	SVMrs	3	0.528943706797234	0.732611360691248	0.635560585637655	0.657767336220772	0.773706596936789
SVMRadialSigma	SVMrs	4	0.540231972097224	0.710710471314493	0.685867581427443	0.611241919234236	0.739355878910852
SVMRadialSigma	SVMrs	5	0.548074371006305	0.707952160861035	0.654906339982173	0.604301681616449	0.730830594389015
SVMRadialSigma	SVMrs	6	0.574796360003004	0.734259480552073	0.63427072881771	0.62035074322869	0.77224455714921
SVMRadialSigma	SVMrs	7	0.541563674625866	0.755936218322036	0.674184036919672	0.657828342935071	0.785221482309011
SVMRadialSigma	SVMrs	8	0.579000740356945	0.712246416082814	0.687103416841328	0.599171979369167	0.750404765080622
SVMRadialSigma	SVMrs	9	0.508018424047664	0.717079495508529	0.640148817229405	0.627450074550258	0.769367764227069
SVMRadialSigma	SVMrs	10	0.586650028159814	0.775467080537004	0.672700838678049	0.650899373417275	0.773738957206019
Xgboost	XGB	1	0.666077924535021	0.818127714788113	0.68611938116541	0.694196695707705	0.799616094350069
Xgboost	XGB	1	0.666077924535021	0.818127714788113	0.68611938116541	0.694196695707705	0.799616094350069
Xgboost	XGB	2	0.608505760313158	0.799798874796244	0.682897561111687	0.671171479903872	0.789717676236564
Xgboost	XGB	3	0.624046645975697	0.79316394230741	0.70323181603792	0.674164822624013	0.775476221666353
Xgboost	XGB	4	0.643981361263556	0.792250125362152	0.71880839391912	0.653358528273979	0.731354936830394
Xgboost	XGB	5	0.647335944608249	0.7807420309978	0.702469455812166	0.62128944284541	0.760453204143914
Xgboost	XGB	6	0.614124395876658	0.80305671924722	0.681868049956033	0.643793111731451	0.771121673242658
Xgboost	XGB	7	0.598345813980711	0.7983315931351	0.719364717116764	0.664384624103606	0.776302534761686
Xgboost	XGB	8	0.639239447561023	0.807362440555903	0.677407225554525	0.654651696521889	0.762835763038505
Xgboost	XGB	9	0.625711405589299	0.79455566580057	0.686656767117435	0.667717910392383	0.777677556585591
Xgboost	XGB	10	0.635729735356616	0.807528080916852	0.690296301349136	0.673608703057534	0.788969607687156
